# Z-Flipons conserved between human and mouse are associated with increased transcription initiation rates

**DOI:** 10.1101/2023.10.31.564984

**Authors:** Nazar Beknazarov, Dmitry Konovalov, Alan Herbert, Maria Poptsova

## Abstract

A long-standing question concerns the role of Z-DNA in transcription. Here we use a deep learning approach based on the published DeepZ algorithm that predicts Z-flipons based on DNA sequence, structural properties of nucleotides and omics data. We examined Z-flipons that are conserved between human and mouse genomes after generating whole-genome Z-flipons maps by training DeepZ on ChIP-seq Z-DNA data, then overlapping the results with a common set of omics data features. We revealed similar pattern of transcription factors and histone marks associated with conserved Z-flipons, showing enrichment for transcription regulation coupled with chromatin organization. 15% and 7% of conserved Z-flipons fell in alternative and bidirectional promoters. We found that conserved Z-flipons in CpG-promoters are associated with increased transcription initiation rates. Our findings empower further experimental explorations to examine how the flip to Z-DNA alters the readout of genetic information by facilitating the transition of one epigenetic state to another.
