## Supplementary Table 1 for "Z-Flipons conserved between human and mouse are associated with increased transcription initiation rates"

### Sheet: Info
Z-Flipons conserved between human and mouse are associated with increased transcription initiation rates
Nazar Beknazarov, Dmitry Konovalov, Alan Herbert and Maria Poptsova
Supplementary Table 1. List of common omics features used for DeepZ model in human and mouse

### Sheet: 544 common features
DNA_ZHUNT
DNase-seq_DNase-Seq
Histone_H1t
Histone_H2A
Histone_H2A.X
Histone_H2A.XS139ph
Histone_H2A.Z
Histone_H2A.Zac
Histone_H2AK119Ub
Histone_H2AK5ac
Histone_H2AK9ac
Histone_H2Aub
Histone_H2B
Histone_H2BK120ac
Histone_H2BK120ub
Histone_H2BK20ac
Histone_H2BK5ac
Histone_H2Bub
Histone_H3
Histone_H3.1
Histone_H3.3
Histone_H3.3 K27M mutant
Histone_H3K122ac
Histone_H3K14ac
Histone_H3K14me3
Histone_H3K18ac
Histone_H3K18cr
Histone_H3K23ac
Histone_H3K27me1
Histone_H3K27me2
Histone_H3K27me3
Histone_H3K36ac
Histone_H3K36me1
Histone_H3K36me2
Histone_H3K36me3
Histone_H3K4ac
Histone_H3K4me1
Histone_H3K4me2
Histone_H3K4me3
Histone_H3K56ac
Histone_H3K79me1
Histone_H3K79me2
Histone_H3K79me3
Histone_H3K9K14ac
Histone_H3K9ac
Histone_H3K9me1
Histone_H3K9me2
Histone_H3K9me3
Histone_H3R17me2
Histone_H3R26cit
Histone_H3R2me2
Histone_H3ac
Histone_H4
Histone_H4K12ac
Histone_H4K16ac
Histone_H4K20me1
Histone_H4K20me2
Histone_H4K20me3
Histone_H4K5ac
Histone_H4K8ac
Histone_H4K91ac
Histone_H4ac
Histone_Pan lysine acetylation
Histone_Pan lysine crotonylation
Histone_macroH2A1
Histone_macroH2A1.2
Histone_macroH2A2
RNA polymerase_POLR2A
RNA polymerase_POLR2B
RNA polymerase_POLR3A
RNA polymerase_POLR3D
RNA polymerase_POLR3G
RNA polymerase_POLR3GL
RNA polymerase_RNA polymerase II
RNA polymerase_RNA polymerase III
TFs and others_5-hmC
TFs and others_5-mC
TFs and others_8-Hydroxydeoxyguanosine
TFs and others_AFF4
TFs and others_AHR
TFs and others_AML1-ETO
TFs and others_AR
TFs and others_ARID1A
TFs and others_ARID1B
TFs and others_ARID2
TFs and others_ARID3A
TFs and others_ARNT
TFs and others_ARNTL
TFs and others_ASCL1
TFs and others_ASH1L
TFs and others_ASH2L
TFs and others_ASXL1
TFs and others_ATF2
TFs and others_ATF3
TFs and others_ATF4
TFs and others_ATF7
TFs and others_ATF7IP
TFs and others_ATRX
TFs and others_AUTS2
TFs and others_BACH1
TFs and others_BACH2
TFs and others_BAP1
TFs and others_BATF
TFs and others_BATF3
TFs and others_BBX
TFs and others_BCL11A
TFs and others_BCL11B
TFs and others_BCL6
TFs and others_BCOR
TFs and others_BHLHE40
TFs and others_BHLHE41
TFs and others_BMI1
TFs and others_BRCA1
TFs and others_BRD2
TFs and others_BRD3
TFs and others_BRD4
TFs and others_BRD9
TFs and others_BRF1
TFs and others_BRF2
TFs and others_Biotin
TFs and others_BrdU
TFs and others_CARM1
TFs and others_CBFA2T2
TFs and others_CBFA2T3
TFs and others_CBFB
TFs and others_CBX1
TFs and others_CBX2
TFs and others_CBX3
TFs and others_CBX5
TFs and others_CBX7
TFs and others_CBX8
TFs and others_CDC73
TFs and others_CDK7
TFs and others_CDK8
TFs and others_CDK9
TFs and others_CDX2
TFs and others_CEBPA
TFs and others_CEBPB
TFs and others_CEBPD
TFs and others_CHD1
TFs and others_CHD2
TFs and others_CHD4
TFs and others_CHD7
TFs and others_CHD8
TFs and others_CLOCK
TFs and others_CREB1
TFs and others_CREBBP
TFs and others_CRTC2
TFs and others_CRY1
TFs and others_CTCF
TFs and others_CTCFL
TFs and others_CTNNB1
TFs and others_CTR9
TFs and others_CXXC1
TFs and others_Cas9
TFs and others_DAXX
TFs and others_DDIT3
TFs and others_DDX5
TFs and others_DICER1
TFs and others_DMC1
TFs and others_DNMT3A
TFs and others_DNMT3B
TFs and others_DPF2
TFs and others_DR1
TFs and others_E2F1
TFs and others_E2F3
TFs and others_E2F4
TFs and others_EBF1
TFs and others_EED
TFs and others_EGR1
TFs and others_EGR2
TFs and others_EHF
TFs and others_EHMT2
TFs and others_ELF1
TFs and others_ELF4
TFs and others_ELK1
TFs and others_ELK3
TFs and others_ELK4
TFs and others_ELL
TFs and others_ELL2
TFs and others_EOMES
TFs and others_EP300
TFs and others_EP400
TFs and others_ERCC3
TFs and others_ERG
TFs and others_ESR1
TFs and others_ESRRA
TFs and others_ETS1
TFs and others_ETS2
TFs and others_ETV5
TFs and others_ETV6
TFs and others_EZH1
TFs and others_EZH2
TFs and others_FAM208A
TFs and others_FGFR1
TFs and others_FLI1
TFs and others_FOS
TFs and others_FOSB
TFs and others_FOSL1
TFs and others_FOSL2
TFs and others_FOXA1
TFs and others_FOXA2
TFs and others_FOXF1
TFs and others_FOXH1
TFs and others_FOXJ2
TFs and others_FOXK1
TFs and others_FOXO1
TFs and others_FOXP1
TFs and others_FOXP3
TFs and others_GABPA
TFs and others_GATA1
TFs and others_GATA2
TFs and others_GATA3
TFs and others_GATA4
TFs and others_GATA6
TFs and others_GFI1
TFs and others_GFI1B
TFs and others_GFP
TFs and others_GLI2
TFs and others_GLYR1
TFs and others_GPS2
TFs and others_GRHL2
TFs and others_GRHL3
TFs and others_GTF2B
TFs and others_GTF2F1
TFs and others_HAND2
TFs and others_HCFC1
TFs and others_HDAC1
TFs and others_HDAC2
TFs and others_HDAC3
TFs and others_HDAC4
TFs and others_HEXIM1
TFs and others_HIC2
TFs and others_HIF1A
TFs and others_HIRA
TFs and others_HNF1A
TFs and others_HNF1B
TFs and others_HNF4A
TFs and others_HNF4G
TFs and others_HNRNPK
TFs and others_HNRNPL
TFs and others_HOXA11
TFs and others_HOXA13
TFs and others_HOXB1
TFs and others_HOXB13
TFs and others_HOXB4
TFs and others_HOXD13
TFs and others_HSF1
TFs and others_ID2
TFs and others_IKZF1
TFs and others_IKZF3
TFs and others_INO80
TFs and others_IRF1
TFs and others_IRF2
TFs and others_IRF3
TFs and others_IRF4
TFs and others_IRF5
TFs and others_IRF8
TFs and others_IRF9
TFs and others_ISL1
TFs and others_JARID2
TFs and others_JMJD1C
TFs and others_JMJD6
TFs and others_JUN
TFs and others_JUNB
TFs and others_JUND
TFs and others_KAT2A
TFs and others_KAT2B
TFs and others_KAT5
TFs and others_KAT8
TFs and others_KDM1A
TFs and others_KDM2B
TFs and others_KDM3A
TFs and others_KDM3B
TFs and others_KDM4A
TFs and others_KDM4C
TFs and others_KDM5A
TFs and others_KDM5B
TFs and others_KDM5C
TFs and others_KDM6A
TFs and others_KDM6B
TFs and others_KLF4
TFs and others_KLF5
TFs and others_KLF6
TFs and others_KMT2A
TFs and others_KMT2B
TFs and others_KMT2C
TFs and others_KMT2D
TFs and others_L3MBTL2
TFs and others_LDB1
TFs and others_LEF1
TFs and others_LEO1
TFs and others_LHX2
TFs and others_LHX5
TFs and others_LHX6
TFs and others_LIN9
TFs and others_LMNB1
TFs and others_LMO2
TFs and others_LYL1
TFs and others_MAF
TFs and others_MAFB
TFs and others_MAFF
TFs and others_MAFG
TFs and others_MAFK
TFs and others_MAX
TFs and others_MAZ
TFs and others_MBD2
TFs and others_MBD3
TFs and others_MCRS1
TFs and others_MECP2
TFs and others_MED1
TFs and others_MED12
TFs and others_MED26
TFs and others_MEF2A
TFs and others_MEF2C
TFs and others_MEIS1
TFs and others_MEN1
TFs and others_METTL3
TFs and others_MITF
TFs and others_MLLT3
TFs and others_MPHOSPH8
TFs and others_MTA2
TFs and others_MTOR
TFs and others_MXI1
TFs and others_MYB
TFs and others_MYBL1
TFs and others_MYC
TFs and others_MYCN
TFs and others_MYF5
TFs and others_MYOD1
TFs and others_MYOG
TFs and others_NANOG
TFs and others_NCAPG
TFs and others_NCAPH2
TFs and others_NCOA2
TFs and others_NCOA3
TFs and others_NCOR1
TFs and others_NCOR2
TFs and others_NELFA
TFs and others_NELFE
TFs and others_NEUROD1
TFs and others_NEUROD2
TFs and others_NFAT5
TFs and others_NFATC1
TFs and others_NFATC2
TFs and others_NFE2
TFs and others_NFE2L1
TFs and others_NFE2L2
TFs and others_NFIB
TFs and others_NFIC
TFs and others_NFKB1
TFs and others_NFKBIA
TFs and others_NFYA
TFs and others_NFYB
TFs and others_NFYC
TFs and others_NIPBL
TFs and others_NKX2-1
TFs and others_NKX2-5
TFs and others_NKX3-1
TFs and others_NKX6-1
TFs and others_NONO
TFs and others_NOTCH1
TFs and others_NR1D1
TFs and others_NR1H2
TFs and others_NR1H3
TFs and others_NR1H4
TFs and others_NR2F2
TFs and others_NR3C1
TFs and others_NR4A1
TFs and others_NR5A1
TFs and others_NR5A2
TFs and others_NRF1
TFs and others_NUP153
TFs and others_NUP98
TFs and others_O-GlcNAc
TFs and others_OGT
TFs and others_ONECUT2
TFs and others_OTX2
TFs and others_OVOL2
TFs and others_PAF1
TFs and others_PARP1
TFs and others_PAX5
TFs and others_PAX6
TFs and others_PAX7
TFs and others_PBX1
TFs and others_PCGF1
TFs and others_PCGF2
TFs and others_PCGF5
TFs and others_PCGF6
TFs and others_PDX1
TFs and others_PGR
TFs and others_PHC1
TFs and others_PHF2
TFs and others_PHF6
TFs and others_PHF8
TFs and others_PITX1
TFs and others_PML
TFs and others_POU2AF1
TFs and others_POU2F1
TFs and others_POU2F3
TFs and others_POU3F2
TFs and others_POU5F1
TFs and others_PPARA
TFs and others_PPARG
TFs and others_PRDM1
TFs and others_PRDM14
TFs and others_PRMT5
TFs and others_PROX1
TFs and others_PSIP1
TFs and others_RAD21
TFs and others_RAD51
TFs and others_RAG1
TFs and others_RAG2
TFs and others_RARA
TFs and others_RARB
TFs and others_RB1
TFs and others_RBBP5
TFs and others_RBPJ
TFs and others_REL
TFs and others_RELA
TFs and others_RELB
TFs and others_REST
TFs and others_RFX2
TFs and others_RNF2
TFs and others_RORC
TFs and others_RPA1
TFs and others_RPA2
TFs and others_RUNX1
TFs and others_RUNX2
TFs and others_RUNX3
TFs and others_RUVBL1
TFs and others_RUVBL2
TFs and others_RXRA
TFs and others_RYBP
TFs and others_SAFB
TFs and others_SAFB2
TFs and others_SALL4
TFs and others_SATB1
TFs and others_SCML2
TFs and others_SETD1A
TFs and others_SETDB1
TFs and others_SFMBT1
TFs and others_SIN3A
TFs and others_SIRT1
TFs and others_SIRT6
TFs and others_SIRT7
TFs and others_SIX1
TFs and others_SIX2
TFs and others_SMAD1
TFs and others_SMAD2
TFs and others_SMAD3
TFs and others_SMAD4
TFs and others_SMARCA4
TFs and others_SMARCA5
TFs and others_SMARCC1
TFs and others_SMC1A
TFs and others_SMC3
TFs and others_SMCHD1
TFs and others_SNAI2
TFs and others_SOX11
TFs and others_SOX17
TFs and others_SOX2
TFs and others_SOX3
TFs and others_SOX9
TFs and others_SP1
TFs and others_SPI1
TFs and others_SPIN1
TFs and others_SREBF1
TFs and others_SRF
TFs and others_SRSF1
TFs and others_SS18
TFs and others_SSRP1
TFs and others_STAG1
TFs and others_STAG2
TFs and others_STAT1
TFs and others_STAT2
TFs and others_STAT3
TFs and others_STAT4
TFs and others_STAT5A
TFs and others_STAT5B
TFs and others_STAT6
TFs and others_SUMO1
TFs and others_SUMO2
TFs and others_SUZ12
TFs and others_T
TFs and others_TAF1
TFs and others_TAF15
TFs and others_TAF2
TFs and others_TAF3
TFs and others_TAL1
TFs and others_TBP
TFs and others_TBX21
TFs and others_TBX5
TFs and others_TCF12
TFs and others_TCF3
TFs and others_TCF4
TFs and others_TCF7L1
TFs and others_TCF7L2
TFs and others_TEAD1
TFs and others_TEAD4
TFs and others_TERF1
TFs and others_TET1
TFs and others_TET2
TFs and others_TET3
TFs and others_TFAM
TFs and others_TFAP2A
TFs and others_TFAP2C
TFs and others_TFAP4
TFs and others_THAP11
TFs and others_TLE3
TFs and others_TLX1
TFs and others_TOP1
TFs and others_TOP2A
TFs and others_TOP2B
TFs and others_TRIM28
TFs and others_TRPS1
TFs and others_TWIST1
TFs and others_UBTF
TFs and others_USF1
TFs and others_USF2
TFs and others_USP7
TFs and others_VDR
TFs and others_WDR5
TFs and others_WIZ
TFs and others_XBP1
TFs and others_YAP1
TFs and others_YBX1
TFs and others_YEATS4
TFs and others_YY1
TFs and others_YY2
TFs and others_ZBTB16
TFs and others_ZBTB17
TFs and others_ZBTB2
TFs and others_ZBTB24
TFs and others_ZC3H11A
TFs and others_ZEB1
TFs and others_ZFP42
TFs and others_ZFP64
TFs and others_ZIC2
TFs and others_ZKSCAN1
TFs and others_ZMIZ1
TFs and others_ZMYND11
TFs and others_ZMYND8
TFs and others_ZSCAN5B
